# Urine cf-Nucleosomes: A Non-invasive Window into Human Physiology and Disease

**DOI:** 10.1101/2024.09.01.610671

**Authors:** Matan Lotem, Israa Sharkia, Batia Azria, Tal Falik-Michaeli, Nir Friedman

## Abstract

Urine contains fragments of cell-free DNA, which hold valuable molecular insights into the processes occurring within the urinary system and the whole body. It is unknown whether these fragments are in the form of chromatin, as in the cell of origin, and whether they maintain the cell of origin chromatin modifications. Here, we examine these questions using cell-free chromatin immunoprecipitation followed by sequencing (cfChIP-seq) on human urine. We demonstrate that we can capture cell-free nucleosomes (cf-nucleosomes) from urine and that these preserve multiple histone post-translational modifications indicative of activation and repression. By analyzing these modifications, we identified the primary tissues contributing to cf-nucleosomes in a cohort of healthy individuals. Notably, we observe distinct populations of circulating cf-nucleosomes in urine samples from healthy donors with a contribution from the kidney, which are not detected in matched urine exfoliated cells or matching plasma samples. We further show that, at most, a negligible amount of urine cf-nucleosomes originates from plasma, suggesting that kidney filtration excludes plasma-circulating nucleosomes from urine. Additionally, we show that urine cf nucleosomes can report pathologically driven changes in the urine of bladder cancer patients, reflecting tumor-associated transcriptional programs and immune responses. Our findings highlight the potential of urine cf nucleosomes as accessible, noninvasive biomarkers for both basic research in renal physiology and monitoring urinary pathologies.

**Key Findings:**

- Urine cell-free nucleosomes exist and retain multiple histone marks that are informative of gene promoters and enhancers.
- Urine cfChIP-seq identifies bladder, kidney, and immune cells as the major contributing organs to the pool of urine cell-free nucleosomes.
- The populations of cell-free nucleosomes in urine and blood are distinct and primarily disjoint, suggesting that few, if any, nucleosomes cross the blood-urine interface.
- Urine cell-free nucleosomes reflect pathologically driven changes in tumors and immune cells responding to the tumor.
