## Supplemental tables S1-S4 for "Urine cf-Nucleosomes: A Non-invasive Window into Human Physiology and Disease": tableS1.xls

### Sheet: Quality control of all H3K4me3 
sample	Total.sequenced	Total.uniqe.reads	Total.uniqe.estimate	%.Alignment	%.Signal.at.TSS	sample-type
URS0001-1	1201993	533232	3643869	52.83	43.07	healthy-urine
URS0003-6	5422108	3947790	18665183	88.37	76.62	healthy-urine
URS0003-7	5328065	3657465	15357560	87.04	76.04	healthy-urine
URS0003-9	4504396	3034272	10444394	91.42	89.32	healthy-urine
URS0003-1	3560719	2763430	17077172	90.98	80.81	healthy-urine
URS0003-9	4583450	2332428	4495370	91.28	91.47	healthy-urine
URS0004-3	3327776	1640312	3423266	78.99	46.12	healthy-urine
URS0005-1	1478237	923173	4481631	81.03	70.93	healthy-urine
URS0007-1	2589053	1989719	11557782	91.12	79.97	healthy-urine
URS0008-1	2021306	1306737	4519658	86.58	51.07	healthy-urine
URS0010-1	1429538	895108	3868730	76.58	70.44	healthy-urine
URS0011-3	5631516	3432713	9401272	88.01	72.5	healthy-urine
URS0011-8	5843190	2656961	5103136	88.46	85.91	healthy-urine
URS0011-4	4465864	2837945	9963888	83.43	50.36	healthy-urine
URS0011-5	4452940	2714717	9078532	82.05	42.22	healthy-urine
URS0011-6	3443031	1452296	2674457	81.24	63.12	healthy-urine
URS0012-1	1877018	1235928	16148647	72.65	74.32	healthy-urine
URS0013-2	5900390	4267804	23140057	85	70.95	healthy-urine
URS0013-3	5205896	3247594	10343436	81.13	59.77	healthy-urine
URS0013-4	3737086	2028415	5391642	74.79	59.42	healthy-urine
URS0013-1	2002219	1477339	16735838	81.49	73.4	healthy-urine
URS0015-2	17212943	11085170	30655502	90.55	81.07	healthy-urine
URS0015-1	7100115	4856311	17108983	87.96	87.66	healthy-urine
URS0015-6	7035908	4423349	13247687	91.08	89.62	healthy-urine
URS0015-3	5634438	3686189	13982536	81.82	58.89	healthy-urine
URS0015-4	4564571	2843898	8312744	92.17	63.31	healthy-urine
URS0016-2	5772920	4054587	16037225	89.84	86.75	healthy-urine
URS0016-2	4053770	2747143	9481793	90.55	86.35	healthy-urine
URS0016-1	4024337	3016134	15173349	90.2	86.14	healthy-urine
URS0016-3	6799705	2718898	4276449	85.71	59.94	healthy-urine
URS0017-1	2760494	3344783	10223720	83.225	75.94	healthy-urine
URS0017-6	5479527	2202152	3331294	85.93	76.72	healthy-urine
URS0017-7	3200465	1906512	5277159	85.86	85.37	healthy-urine
URS0017-1	4963968	2847123	8271662	83.11	62.99	healthy-urine
URS0017-9	1863576	1799261	3458648	79.37	84.81	healthy-urine
URS0018-3	7091873	3152853	6923555	89.81	89.76	healthy-urine
URS0018-2	5813325	3038161	6249444	90.56	91.48	healthy-urine
URS0018-5	2568692	2818312	6518623	85.7	93.31	healthy-urine
URS0018-7	1822844	1793078	3613967	84.715	90.4	healthy-urine
URS0018-1	3765878	1671209	2902818	84.31	69.22	healthy-urine
URS0019-2	3888255	1834335	3458831	83.22	65.2	healthy-urine
URS0019-1	4153450	2259595	5241798	86.49	42.13	healthy-urine
URS0019-1	4047428	1545701	2290711	89.28	40.36	healthy-urine
URS0019-3	1412180	945004	4058923	85.01	61.7	healthy-urine
URS0021-1	8428559	2296680	3134044	85.6	71.64	healthy-urine
URS0021-4	1359654	1953119	3696514	54.975	80.91	healthy-urine
URS0021-2	2020233	536852	714755	81.45	83.23	healthy-urine
URS0022-3	1673796	2112245	3842195	76.91	90.71	healthy-urine
URS0022-2	2234152	1461819	2612080	86.245	80.75	healthy-urine
URS0022-1	1777909	928843	2479671	74.82	40.64	healthy-urine
URS0023-1	2211896	1221390	3166548	79.98	60.17	healthy-urine
URS0024-1	2177307	1515081	9175707	81.02	62.55	healthy-urine
URS0025-2	4331753	5653836	19137853	84.295	91.38	healthy-urine
URS0025-3	3980308	4815138	13977421	82.905	68.12	healthy-urine
URS0025-4	2896728	3060728	6736972	81.15	83.7	healthy-urine
URS0026-1	1298047	944254	5652895	86.1	73.85	healthy-urine
URBC0001-	3192027	2059188	6415610	87.91	40.79	bladder cancer urine
URBC0006-	4676257	3186927	10109214	91.42	45.35	bladder cancer urine
URBC0008-	3034675	1083083	1578954	89.65	72.45	bladder cancer urine
URBC0010-	2926286	1848416	6441086	86.72	44.8	bladder cancer urine
URBC0011-	2563911	773842	921889	83.89	51.45	bladder cancer urine
URBC0013-	3472812	2309692	25691940	74.97	48.2	bladder cancer urine
URBC0015-	2050453	1006182	2303910	79.34	59.92	bladder cancer urine
URBC0017-	2544969	1980514	14659710	89.62	48.54	bladder cancer urine
URBC0019-	2281292	1710794	12046540	87.32	57.52	bladder cancer urine
URBC0020-	1934323	1526087	33277894	85.77	51.02	bladder cancer urine
URBC0021-	2444949	1794836	13939405	85.61	74.48	bladder cancer urine
URBC0024-	1562097	987577	4450485	76.19	84.93	bladder cancer urine
URBC0025-	2362097	1714853	9598374	86.45	66.07	bladder cancer urine
URBC0030.	1768014	4429429	7573521	73.64	47.65	bladder cancer urine
URBC0031.	2.26353e+06	6523231	14145955	77.37	64.04	bladder cancer urine
URBC0033.	1898495	6265966	81113643	82.605	71.85	bladder cancer urine
URBC0044.	1.82239e+06	7587512	165008756	88.436	76.72	bladder cancer urine
URBC0045-	2612141	2077570	23306784	87.63	84.04	bladder cancer urine
URBC0047.	1321138	3752052	21073398	81.0975	51.64	bladder cancer urine
URBC0048.	1.49042e+06	4566269	35646061	85.7375	77.71	bladder cancer urine
URBC0049.	1174175	3780002	67887755	85.185	65.39	bladder cancer urine
URBC0050.	2.2295e+06	7147506	174435755	85.1125	81.1	bladder cancer urine
URBC0054.	1.11369e+06	2825897	8988336	81.2225	72.63	bladder cancer urine
URBC0055.	1.0819e+06	1746860	71041307	86.98	73.74	bladder cancer urine
URBC0056.	596913	757333	4112972	75.345	49.11	bladder cancer urine
PRC0010-1	2111239	1733262	19005303	92.37	55.36	urine exfoliated cells
PRC0011-1	2250595	1773565	18934512	88.64	50.38	urine exfoliated cells
PRC0012-1	1655228	1173532	8435614	82.98	59.56	urine exfoliated cells
PRC0012-2	1135943	925106	17151754	90.25	51.08	urine exfoliated cells
PRC0014-1	1594889	1327412	27507148	91.7	47.85	urine exfoliated cells
PS0002-8_	4628316	2554409	5308395	85.4	80.32	healthy plasma
PS0003-17	2886038	1971934	8130088	82.71	77.35	healthy plasma
PS0006-1_	3569925	2617426	14071663	85.26	58.55	healthy plasma
PS0011-1_	95011894	12354893	12531117	88.6	46.15	healthy plasma
PS0027-1_	3654983	1106464	6218233	35.1	54.82	healthy plasma
PS0035-2_	334747	254003	4553245	81.67	62.54	healthy plasma
PS0044-1_	2331811	1406393	11502365	67.2	65.26	healthy plasma
PS0051-1_	5872789	3139300	8922633	71.26	66.66	healthy plasma
PS0066-4_	5336815	4045390	24272855	87.41	83.72	healthy plasma
PS0067-1_	4093289	873919	968138	85.1	73.73	healthy plasma
PS0087-16	4718359	2608266	5613261	84.48	77.1	healthy plasma
PS0087-6_	2981239	1999382	11308588	79.18	91.79	healthy plasma
PS0094-1_	4140658	2433337	5796153	91.57	47.21	healthy plasma
PS0099-1_	3047178	1479369	6549340	59.23	73.53	healthy plasma
PS0118-2_	4595032	3336302	17796944	86.58	77.94	healthy plasma
PS0119-2_	3757600	2301938	6024476	83.23	75.69	healthy plasma
PS0138-1_	2617133	1576585	8448562	71.2	84.88	healthy plasma
PS0138-1_	3280439	1614567	8035738	58.66	84.4	healthy plasma
PS0139-1_	3295237	2378949	22700344	80.89	83.59	healthy plasma
PS0139-1_	5477397	3412973	21941535	71.55	82.32	healthy plasma
PS0140-1_	3142464	2162684	13834815	79.36	85.18	healthy plasma
PS0140-1_	4129439	2484117	13261380	70.71	84.28	healthy plasma
PS0141-1_	3876296	2576825	13667034	79.59	67.56	healthy plasma
PS0141-1_	5163327	2968925	12924161	70.59	65.44	healthy plasma
PS0142-1_	2756588	1656479	8324119	72.33	89.07	healthy plasma
PS0142-1_	3754263	1834407	7937522	60.59	88.46	healthy plasma
PS0143-1_	2938031	1260638	7265012	49.89	84.7	healthy plasma
PS0145-1_	1650742	772163	4463301	54.96	86	healthy plasma
PS0145-1_	2725292	925491	4261886	41.32	85.08	healthy plasma
PS0149-1_	1833626	1143194	3223331	82.47	90.96	healthy plasma
PS0153-1_	1649792	1171463	4768632	85.88	88.43	healthy plasma
PS0154-1_	2549738	1686035	5372993	86.16	84.93	healthy plasma
PS0155-1_	2252719	1207719	2478846	82.86	66.78	healthy plasma
PS0156-1_	4474407	2909636	7593012	90.15	57.68	healthy plasma
PS0156-1_	1933450	1353544	6971907	83.28	56.92	healthy plasma
PS0159-1_	2316000	1592986	7100396	84.41	88.28	healthy plasma
URS0003-1	1773775	1095103	4247163	79	84.49	healthy-urine
URS0017-5	2305697	1237499	3445530	74.78	69.71	healthy-urine
URBCP0006-1_WashPlate-1_H3K4me3-248_16022022-44	2276265	1622084	11245496	82.15	49.63	bladder cancer plasma
URBCP0012-1_WashPlate-1_H3K4me3-248_16022022-44	2537629	1941715	13869796	87.82	44.08
URBCP0019-1_WashPlate-2_H3K4me3-248_16022022-44	3045118	2173768	8151542	89.49	58.28
URBCP0025-1_WashPlate-2_H3K4me3-248_16022022-44	2867357	2329730	20872228	90.4	67.54
URBCP0042-1_NA_H3K4me3-311_18042022-48	1898126	1261176	6826612	79.27	67.11
URBCP0043-1_NA_H3K4me3-311_18042022-48	3236193	2492443	16926700	87.75	88.46
URBCP0044-2_NA_H3K4me3-311_18042022-48	2164365	1557746	18703855	81.4	66.15
URBCP0047-1_NA_H3K4me3-365_21062022-54	1472758	1152951	10514581	86.2	86.52
URBCP0048-1_NA_H3K4me3-365_21062022-54	1888616	1497018	10557725	89.13	91.28
URBCP0049-1_NA_H3K4me3-365_21062022-54	1783379	1464065	22446205	88.25	82.99
URBCP0050-1_NA_H3K4me3-365_21062022-54	2092965	1747118	25688003	89.54	87.33
URBCP0051-1_NA_H3K4me3-365_21062022-54	1855564	1375805	5848119	89.46	82.71
URBCP0052-1_NA_H3K4me3-365_21062022-54	1221878	956003	6599993	89.43	70.42
URBCP0053-1_NA_H3K4me3-369_04072022-56	1150112	741219	3140163	81.23	57.58
URBCP0054-1_NA_H3K4me3-369_04072022-56	2394470	1299465	2826201	83	74.76

### Sheet: Validation cohort QC
Sample_ID	Total.sequenced	Total.uniq	Total.uniq.est	X.Alignment	X.Signal.at.TSS
URS0005-1_A_H3K4me3-132_27102021-34	1426622	876797	3997333	77.345	68.61
URS0007-1_A_H3K4me3-132_27102021-34	2515547	1930381	12482145	86.807	75.99
URS0008-1_B_H3K4me3-132_27102021-34	1792738	1213339	5173569	80.337	50.09
URS0010-1_A_H3K4me3-132_27102021-34	1534976	976615	4515344	73.74	63.77
URS0011-3_S2_H3K4me3-136_17112021-36	5508912	2716980	6599061	81.505	70.56
URS0011-4_S2_H3K4me3-136_17112021-36	5052295	3208721	10146120	81.21	43.3
URS0011-7_NA_H3K4me3-225_30012022-42	4037976	1188615	1649092	80.549	72.71
URS0011-2_NA_H3K4me3-147_14112021-35	2081946	982257	12543105	49.805	79.41
URS0004-3_S2_H3K4me3-136_17112021-36	2380557	1230806	2740393	75.218	41.73
URS0015-1_S1_H3K4me3-136_17112021-36	4900924	3622854	31591267	79.922	86.81
URS0015-2_S2_H3K4me3-136_17112021-36	4633892	3314908	15288283	84.549	74.73
URS0015-3_S2_H3K4me3-136_17112021-36	4613338	3061891	15580167	76.22	61.43
URS0015-4_Revco-7D_H3K4me3-178_03012022-40	3778625	2258485	7114425	86.639	75.06
URS0016-1_S2_H3K4me3-136_17112021-36	4314778	1281488	2649410	67.63	74.61
URS0016-3_S2_H3K4me3-136_17112021-36	2109074	1079276	2685685	73.688	47.79
URS0018-5_T1-S2_H3K4me3-403_19082022-62	2831935	1831885	6216816	83.497	93.25
URS0018-5_T1-S1_H3K4me3-403_19082022-62	2684289	1726786	5990947	82.475	91.63
URS0018-5_T1-S2_H3K4me3-403_17082022-61	2305450	1551780	6362326	83.263	93.26
URS0018-5_T1-S1_H3K4me3-403_17082022-61	2180112	1456600	5768459	82.158	91.65
URS0025-2_T1-S1_H3K4me3-403_19082022-62	4771018	3405813	18257149	82.173	91.35
URS0025-2_T1-S1_H3K4me3-403_17082022-61	3892488	2827141	17162728	81.733	91.4
URS0025-3_T2-S1_H3K4me3-403_19082022-62	4391135	2973252	13001590	80.612	68.06
URS0025-3_T2-S1_H3K4me3-403_17082022-61	3569480	2476224	12543424	80.226	68.25
URBC0062-1_NA_H3K4me3-513_29092022-66	3605327	2730825	60300643	78.56	81.92
URBC0064-1_NA_H3K4me3-743_30072023-100	5179895	1667031	2526061	66.64	84.77
URBC0065-1_NA_H3K4me3-743_30072023-100	1979294	985798	2372673	65.266	23.34
URBC0070-1_NA_H3K4me3-734_20072023-98	5954186	2213610	3638893	72.455	73.2
URBC0071-1_NA_H3K4me3-743_30072023-100	665698	533030	7600721	83.121	23.41
URBC0072-1_NA_H3K4me3-743_30072023-100	6054285	5061930	50161406	88.592	79.76
URBC0078-1_NA_H3K4me3-743_30072023-100	4346339	2529288	12068296	67.026	60.4
URBC0079-1_NA_H3K4me3-743_30072023-100	3305968	1740839	3815303	76.413	29.04
URBC0080-1_NA_H3K4me3-743_30072023-100	3385167	2610813	17833160	84.39	76.78
URBC0004	2.50462e+06	1375148	3337539	76.291	33.12
URBC0032	2055996	1.37688e+06	6.88379e+06	77.1833	50.1117
URBC0052	2.57257e+06	2.12258e+06	3.75002e+07	86.1448	23.86
URBC0053	960339	658339	3.71106e+06	78.9625	76.62

### Sheet: Multiple histone modifications
	Total	Total.uniq	Total.uniq.est	%Alignment	%Signal at TSS	%Signal at Enhancer	%Signal at Gene	modification
URS0003-9_NA_H3K4me1-168_02122021-37	2598783	1821019	3624293	83.86	13.78	33.32	49.51	H3K4me1
URS0008-2_NA_H3K4me1-149_14112021-35	464873	421713	2578410	28.86	19.01	45.51	71.53	H3K4me1
URS0011-2_NA_H3K4me1-149_14112021-35	2020877	1964047	34991730	85.8	19.5	44.04	64.4	H3K4me1
URS0011-6_NA_H3K4me1-168_02122021-37	2591049	2272176	10518205	86.56	20.69	46.29	66.47	H3K4me1
URS0011-8_NA_H3K4me1-260_22022022-45	5477242	4891013	28471233	87.9	28.58	57.39	78.53	H3K4me1
URS0015-4_NA_H3K4me1-168_02122021-37	3991615	3533180	19170436	90.39	27.31	54.75	75.37	H3K4me1
URS0015-6_NA_H3K4me1-260_22022022-45	10070350	9600499	123324129	92.83	30.24	59.05	79.98	H3K4me1
URS0017-4_NA_H3K4me1-168_02122021-37	464313	409510	1922326	34.7	14.51	36.91	61.07	H3K4me1
URS0017-6_NA_H3K4me1-260_22022022-45	6171698	5549419	32714961	87.19	25.42	52.74	72.84	H3K4me1
URS0018-1_NA_H3K4me1-168_02122021-37	718076	646936	3755974	33.98	27.78	55.86	79.11	H3K4me1
URS0018-3_NA_H3K4me1-260_22022022-45	8114476	6866938	34445034	92.49	40.88	67.72	87.95	H3K4me1
URS0019-1_NA_H3K4me1-168_02122021-37	3397532	2940133	12489603	91.51	16.71	38.18	54.87	H3K4me1
URS0021-1_NA_H3K4me1-260_22022022-45	6004436	5036499	20006247	89.93	29.32	57.73	77.93	H3K4me1
URS0003-9_NA_H3K4me2-166_02122021-37	6482349	5740398	30557236	92.26	42.5	42.48	71.53	H3K4me2
URS0008-2_NA_H3K4me2-148_14112021-35	620186	555854	3457152	31.33	54.41	48.24	86.99	H3K4me2
URS0011-2_NA_H3K4me2-148_14112021-35	1830455	1745042	20753776	71.84	71.32	42.84	91.96	H3K4me2
URS0011-6_NA_H3K4me2-166_02122021-37	3293449	3156209	39956392	86.35	12.92	28.99	43.91	H3K4me2
URS0011-8_NA_H3K4me2-257_22022022-45	6256713	4996736	16820629	88.21	38.83	52.15	79.15	H3K4me2
URS0015-4_NA_H3K4me2-166_02122021-37	6356568	5962174	53482558	93.16	23.6	37.96	57.42	H3K4me2
URS0015-6_NA_H3K4me2-257_22022022-45	7469677	6582777	37805414	90.97	53.21	52.71	87.09	H3K4me2
URS0017-4_NA_H3K4me2-166_02122021-37	2123455	1909294	10991561	79.24	22.52	36.95	59.37	H3K4me2
URS0017-6_NA_H3K4me2-257_22022022-45	6686290	6407394	80445096	84.79	9.135	21.13	31.72	H3K4me2
URS0018-1_NA_H3K4me2-166_02122021-37	3029522	2696561	13971399	87.96	26.64	39.59	62.17	H3K4me2
URS0018-3_NA_H3K4me2-257_22022022-45	6647620	4594016	12258586	90.16	64.07	44.25	86.57	H3K4me2
URS0019-1_NA_H3K4me2-166_02122021-37	3675881	3539768	49989085	88	10.83	26.2	39.56	H3K4me2
URS0021-1_NA_H3K4me2-257_22022022-45	3674296	3064533	11199721	85.36	27.31	42.79	64.6	H3K4me2
URS0011-8_NA_H3K4me3-255_22022022-45	4964522	2656961	5180884	88.46	85.91	64.99	94.76	H3K4me3
URS0015-6_NA_H3K4me3-255_22022022-45	6155267	4423349	14101850	91.08	89.62	63.71	95.21	H3K4me3
URS0017-6_NA_H3K4me3-255_22022022-45	4503047	2202152	3352196	85.93	76.72	66.4	91.71	H3K4me3
URS0018-3_NA_H3K4me3-255_22022022-45	6115736	3152853	7127097	89.81	89.76	64.49	95.06	H3K4me3
URS0021-1_NA_H3K4me3-255_22022022-45	6846518	2296680	3010309	85.6	71.64	58.9	83.87	H3K4me3
URS0022-1_NA_H3K4me3-310_18042022-48	1203700	928843	2464635	74.82	40.64	47.29	61.24	H3K4me3
URS0023-1_NA_H3K4me3-310_18042022-48	1673842	1221390	3176268	79.98	60.17	63.95	83.36	H3K4me3
URS0024-1_NA_H3K4me3-310_18042022-48	1676477	1515081	9191285	81.02	62.55	67.03	86.86	H3K4me3
URS0004-3_S1_H3K4me3-136_17112021-36	2424035	1640312	3476784	78.99	46.12	49.22	64.93	H3K4me3
URS0005-1_B_H3K4me3-132_27102021-34	1136759	923173	4265412	81.03	70.93	60.38	85.23	H3K4me3
URS0007-1_B_H3K4me3-132_27102021-34	2251467	1989719	11302868	91.12	79.97	65.44	91.59	H3K4me3
URS0008-1_A_H3K4me3-132_27102021-34	1606949	1306737	4485882	86.58	51.07	57.32	73.9	H3K4me3
URS0010-1_B_H3K4me3-132_27102021-34	1037960	895108	3847739	76.58	70.44	64.49	88.26	H3K4me3
URS0011-3_S1_H3K4me3-136_17112021-36	4710480	3432713	9355107	88.01	72.5	60.28	84.83	H3K4me3
URS0008-2_NA_H3K27ac-144_14112021-35	374889	339887	2072685	18.23	22.75	65.5	72.03	H3K27ac
URS0011-2_NA_H3K27ac-144_14112021-35	571613	539302	5941767	42.87	26.64	67.27	74.69	H3K27ac
URS0011-8_NA_H3K27ac-261_22022022-45	5214217	2367520	3839503	84.79	42.6	65.84	77.48	H3K27ac
URS0015-6_NA_H3K27ac-261_22022022-45	5721245	3264370	6607636	85.14	37.72	58.12	68.37	H3K27ac
URS0017-6_NA_H3K27ac-261_22022022-45	4292338	2830614	5668470	82.34	26.09	49.49	56.53	H3K27ac
URS0018-3_NA_H3K27ac-261_22022022-45	5326500	3249233	7498940	88.84	39.02	51.19	61.27	H3K27ac
URS0021-1_NA_H3K27ac-261_22022022-45	5545155	2740067	4277083	83.12	24.99	47.44	54.33	H3K27ac
URS0011-8_NA_H3K27me3-263_22022022-45	2368744	2014062	7577556	86.51	11.27	35.69	39.7	H3K27me3
URS0015-6_NA_H3K27me3-263_22022022-45	2782141	2490878	13627950	85.72	13.33	37.16	42.62	H3K27me3
URS0017-6_NA_H3K27me3-263_22022022-45	2334600	2116372	12770594	85.65	9.524	32.84	36.15	H3K27me3
URS0018-3_NA_H3K27me3-263_22022022-45	2202755	1578524	3581541	87.48	17.46	42.25	49.5	H3K27me3
URS0021-1_NA_H3K27me3-263_22022022-45	2059644	1558140	4104171	83.48	11.06	34.92	38.91	H3K27me3

### Sheet: sample storage experiment
sample	Total sequenced	Total.uniq	Total.uniq.est	%Alignment	%Signal at TSS
URS0003-9_4C-14D_H3K4me3-179_03012022-40	1422546	740589	2852876	69.78	83.36
URS0003-9_4C-3D_H3K4me3-177_03012022-40	4415790	2989966	11288902	89.88	90.57
URS0003-9_4C-7D_H3K4me3-178_03012022-40	2149566	1429513	10281264	77.95	89.63
URS0003-9_Control_H3K4me3-169_03012022-40	4377464	3003713	12629651	89.77	89.55
URS0003-9_RT-14D_H3K4me3-179_03012022-40	862471	19238	172019	2.71	32.71
URS0003-9_RT-3D_H3K4me3-177_03012022-40	3277510	604962	2992829	25.91	91.35
URS0003-9_RT-7D_H3K4me3-178_03012022-40	736680	196941	953998	43.1	86.44
URS0003-9_Revco-30D_H3K4me3-186_03012022-40	4504396	3034272	10444394	91.42	89.32
URS0003-9_Revco-7D_H3K4me3-178_03012022-40	2513985	1720509	10799540	81.77	89.83
URS0011-6_4C-14D_H3K4me3-179_03012022-40	1932651	946738	3461959	65.62	53.65
URS0011-6_4C-3D_H3K4me3-177_03012022-40	3443031	1452296	2674457	81.24	63.12
URS0011-6_4C-7D_H3K4me3-178_03012022-40	1398026	256525	2327249	21.15	60.14
URS0011-6_Control_H3K4me3-169_03012022-40	1586100	744431	2693333	63.64	65.82
URS0011-6_RT-14D_H3K4me3-179_03012022-40	1021000	303896	1230732	39.16	39.4
URS0011-6_RT-3D_H3K4me3-177_03012022-40	2027494	935566	2062643	76.8	62.61
URS0011-6_RT-7D_H3K4me3-178_03012022-40	1110561	207345	1572165	21.98	46.7
URS0011-6_Revco-30D_H3K4me3-186_03012022-40	2377057	315229	385745	63.42	25.98
URS0011-6_Revco-7D_H3K4me3-178_03012022-40	829522	155529	392448	30.53	27.39
URS0015-4_4C-14D_H3K4me3-179_03012022-40	1730765	740771	3842700	59.98	61.44
URS0015-4_4C-3D_H3K4me3-177_03012022-40	3345141	2055611	7028460	88.9	51.77
URS0015-4_4C-7D_H3K4me3-178_03012022-40	1454036	612610	5373714	50.17	67.46
URS0015-4_Control_H3K4me3-169_03012022-40	1652028	1066969	7153021	78.43	69.77
URS0015-4_RT-14D_H3K4me3-179_03012022-40	754059	34022	142080	5.96	16.62
URS0015-4_RT-3D_H3K4me3-177_03012022-40	607467	60065	129787	25.1	20.42
URS0015-4_RT-7D_H3K4me3-178_03012022-40	730676	29604	126757	5.44	17.2
URS0015-4_Revco-30D_H3K4me3-186_03012022-40	4564571	2843898	8312744	92.17	63.31
URS0015-4_Revco-7D_H3K4me3-178_03012022-40	3778625	2258506	7410618	90.01	75.06
URS0017-4_4C-14D_H3K4me3-179_03012022-40	1713878	332835	1044743	26.92	33.18
URS0017-4_4C-3D_H3K4me3-177_03012022-40	2578326	572225	1107038	41.02	47.14
URS0017-4_4C-7D_H3K4me3-178_03012022-40	2132342	390777	823187	31.49	47.49
URS0017-4_Control_H3K4me3-169_03012022-40	1567800	313040	583890	38.15	52.4
URS0017-4_RT-14D_H3K4me3-179_03012022-40	1120651	21469	227576	2.25	27.65
URS0017-4_RT-3D_H3K4me3-177_03012022-40	2738310	365683	1093911	20.2	24.36
URS0017-4_RT-7D_H3K4me3-178_03012022-40	1316518	45268	302999	4.22	42.52
URS0017-4_Revco-30D_H3K4me3-186_03012022-40	3018344	243770	983993	10.47	36.64
URS0017-4_Revco-7D_H3K4me3-178_03012022-40	3447328	213070	659416	8.57	39.24
URS0018-1_4C-14D_H3K4me3-179_03012022-40	1086772	330729	3022833	34.73	76.48
URS0018-1_4C-3D_H3K4me3-177_03012022-40	2627339	1155118	2342210	79.97	75.34
URS0018-1_4C-7D_H3K4me3-178_03012022-40	1344192	579367	3229884	52.46	78.92
URS0018-1_Control_H3K4me3-169_03012022-40	3012285	1397164	2903496	82.07	76.88
URS0018-1_RT-14D_H3K4me3-179_03012022-40	1112818	224953	1365899	24.41	73.32
URS0018-1_RT-3D_H3K4me3-177_03012022-40	3256397	1262390	2251941	82.66	80.66
URS0018-1_RT-7D_H3K4me3-178_03012022-40	2240706	935534	1977382	76.68	81.64
URS0018-1_Revco-30D_H3K4me3-186_03012022-40	3765878	1671209	2902818	84.31	69.22
URS0018-1_Revco-7D_H3K4me3-178_03012022-40	641732	430674	2017018	82.87	72.1
URS0019-1_4C-14D_H3K4me3-179_03012022-40	3041201	1900663	8606925	79.92	49.31
URS0019-1_4C-3D_H3K4me3-177_03012022-40	2871135	1687907	6001054	81.26	40.02
URS0019-1_4C-7D_H3K4me3-178_03012022-40	2114163	1315001	6144892	79.29	51.47
URS0019-1_Control_H3K4me3-169_03012022-40	3082104	1820753	5480127	85.1	44.11
URS0019-1_RT-14D_H3K4me3-179_03012022-40	1561208	753883	5437967	57.84	44.53
URS0019-1_RT-3D_H3K4me3-177_03012022-40	2624452	1615071	6912345	80.23	44.91
URS0019-1_RT-7D_H3K4me3-178_03012022-40	2113824	1291855	6327675	77.55	48.48
URS0019-1_Revco-30D_H3K4me3-186_03012022-40	4153450	2259595	5241798	86.49	42.13
URS0019-1_Revco-7D_H3K4me3-178_03012022-40	2730220	1592867	5321650	79.52	38.21
