## Supplemental tables S1-S4 for "Urine cf-Nucleosomes: A Non-invasive Window into Human Physiology and Disease": tableS2.csv

	Subject.ID	age	PATHOLOGY
2	URBC0056	82	Non-invasive low-grade papillary urothelial carcinoma.
3	URBC0055	58	High-grade papillary urothelial carcinoma invading the lamina propria.
5	URBC0001	65	Focus of early papillary formation of non-invasive low grade urothelial carcinoma noted
6	URBC0006	68	Papillary urothelial carcinoma, high grade, non-invasive
7	URBC0008	67	Superficial fragments of papillary urothelial carcinoma, low grade
8	URBC0010	94	High-grade solid urothelial carcinoma invading the muscularis propria
9	URBC0011	72	Non-invasive low-grade papillary urothelial carcinoma
10	URBC0013	71	Non-invasive low-grade papillary urothelial caricnoma with focal inverted growth pattern.
11	URBC0015	64	Non-invasive low-grade papillary urothelial carcinoma
12	URBC0017	63	Non-invasive low-grade papillary urothelial carcinoma
13	URBC0019	69	Non-invasive low-grade papillary urothelial carcinoma.
14	URBC0020	69	Detached fragments of papillary urothelial carcinoma, low-grade, non-invasive
15	URBC0021	45	Papillary urothelial carcinoma, low-grade, non-invasive
16	URBC0024	85	Non-invasive papillary urothelial carcinoma, low grade.
17	URBC0025	66	Non-invasive low-grade papillary urothelial carcinoma.
18	URBC0030	29	Non-invasive low-grade papillary urothelial carcinoma.
19	URBC0031	68	high grade solid urothelial carcinoma invading the muscularis propria.
21	URBC0033	83	High-grade papillary urothelial caricnoma invading the lamina propria.
22	URBC0044	65	Fragments of papillary urothelial carcinoma, high grade.
23	URBC0045	78	Non-invasive low-grade papillary urothelial carcinoma.
24	URBC0047	25	Non-invasive low-grade papillary urothelial carcinoma.
25	URBC0048	72	Bladder wall with focal early papillary formation of Non-invasive low-grade
26	URBC0049	78	Fragments of bladder wall with urothelial carcinoma in site.
28	URBC0054	78	Non-invasive low-grade papillary urothelial carcinoma.
29	URBC0050	64	High-grade solid urothelial carcinoma invading extensivelty to the lamina propria.
