## Supplemental tables S1-S4 for "Urine cf-Nucleosomes: A Non-invasive Window into Human Physiology and Disease": tableS3.xlsx

### Sheet: Sheet1
Cancer Signature Genes
CCL3
CCR5
CD244
CD3G
CLEC2D
CLVS1
COX7B2
CTSW
DQX1
DSCR4
EPS8L3
F2RL3
FGD5
GJB7
HYAL4
ICOS
IFI27
IGFL1
KLRK1
KRT14
LGI4
LRRC17
LRRIQ4
MAGEA10
MB
MYLK4
NEB
NOS3
NPC1L1
OTOF
PDCD1LG2
PHGR1
PLA2G2A
RDH16
SGK110
SLAMF6
SULT2A1
TFF2
THEMIS
TM4SF19
TMEM156
UGT1A10
WISP2
