## Supplemental tables S1-S4 for "Urine cf-Nucleosomes: A Non-invasive Window into Human Physiology and Disease": tableS4.csv

sample name	tissue type	public source
BI.Adult_Kidney.H3K4me3.153.filt.rdata	KIDNEY	ENCODE3
BI.Adult_Kidney.H3K4me3.27.filt.rdata	KIDNEY.1	ENCODE3
ENCFF001GCC_epithelial_cell_of_proximal_tubule	KIDNEY.4	ENCODE3
ENCFF001GCF_epithelial_cell_of_proximal_tubule	KIDNEY.5	ENCODE3
Endothel.IHEC112_great_saphenous_vein	ENDOTHELIAL	IHEC
Endothel.IHEC146_renal_artery	ENDOTHELIAL.2	IHEC
Endothel.IHEC150_renal_artery	ENDOTHELIAL.3	IHEC
Endothel.IHEC154_renal_artery	ENDOTHELIAL.4	IHEC
Endothel.IHEC156_renal_artery	ENDOTHELIAL.5	IHEC
Endothel.IHEC158_renal_artery	ENDOTHELIAL.6	IHEC
Endothel.IHEC160_renal_artery	ENDOTHELIAL.7	IHEC
Endothel.IHEC162_renal_artery	ENDOTHELIAL.8	IHEC
Endothel.IHEC23_endocardial	ENDOTHELIAL.9	IHEC
Endothel.IHEC52_common_cartoid_artery	ENDOTHELIAL.20	IHEC
Endothel.IHEC55_common_cartoid_artery	ENDOTHELIAL.21	IHEC
CD14-positive_CD16-negative_classical_monocyte-NA-EGAF00000284130	MONOCYTE	BLUEPRINT
mature_neutrophil-NA-EGAF00000284132	NEUTROPHIL	BLUEPRINT
mature_neutrophil-NA-EGAF00000284138	NEUTROPHIL.1	BLUEPRINT
mature_neutrophil-NA-EGAF00000284156	NEUTROPHIL.2	BLUEPRINT
CD14-positive_CD16-negative_classical_monocyte-NA-EGAF00000284186	MONOCYTE.1	BLUEPRINT
mature_neutrophil-NA-EGAF00000284192	NEUTROPHIL.3	BLUEPRINT
mature_neutrophil-NA-EGAF00000284194	NEUTROPHIL.4	BLUEPRINT
CD14-positive_CD16-negative_classical_monocyte-NA-EGAF00000284218	MONOCYTE.2	BLUEPRINT
CD14-positive_CD16-negative_classical_monocyte-NA-EGAF00000284220	MONOCYTE.3	BLUEPRINT
CD14-positive_CD16-negative_classical_monocyte-NA-EGAF00000284254	MONOCYTE.4	BLUEPRINT
mature_neutrophil-NA-EGAF00000284260	NEUTROPHIL.5	BLUEPRINT
CD14-positive_CD16-negative_classical_monocyte-NA-EGAF00000284290	MONOCYTE.5	BLUEPRINT
macrophage-NA-EGAF00000521758	MACROPHAGE	BLUEPRINT
mature_neutrophil-NA-EGAF00000521796	NEUTROPHIL.6	BLUEPRINT
CD8-positive_alpha-beta_T_cell-NA-EGAF00000521810	T-CELL.1	BLUEPRINT
alternatively_activated_macrophage-NA-EGAF00000521828	MACROPHAGE.1	BLUEPRINT
inflammatory_macrophage-NA-EGAF00000521878	MACROPHAGE.2	BLUEPRINT
erythroblast-NA-EGAF00000521900	ERYTHROBLAST	BLUEPRINT
inflammatory_macrophage-NA-EGAF00000521916	MACROPHAGE.3	BLUEPRINT
CD14-positive_CD16-negative_classical_monocyte-NA-EGAF00000521946	MONOCYTE.6	BLUEPRINT
CD4-positive_alpha-beta_T_cell-NA-EGAF00000563742	T-CELL.2	BLUEPRINT
mature_eosinophil-NA-EGAF00000563754	EOSINOPHIL	BLUEPRINT
erythroblast-NA-EGAF00000563756	ERYTHROBLAST.1	BLUEPRINT
CD34-negative_CD41-positive_CD42-positive_megakaryocyte_cell-NA-EGAF00000563770	MEGAKARYOCYTE	BLUEPRINT
alternatively_activated_macrophage-NA-EGAF00000563771	MACROPHAGE.4	BLUEPRINT
alternatively_activated_macrophage-NA-EGAF00000563789	MACROPHAGE.5	BLUEPRINT
monocyte-Healthy-EGAF00000732895	MONOCYTE.7	BLUEPRINT
macrophage-Healthy-EGAF00000732963	MACROPHAGE.8	BLUEPRINT
endothelial_cell_of_umbilical_vein_(resting)-NA-EGAF00000733095	ENDOTHELIAL.22	BLUEPRINT
macrophage-NA-EGAF00000733121	MACROPHAGE.9	BLUEPRINT
effector_memory_CD8-positive_alpha-beta_T_cell_terminally_differentiated-NA-EGAF00000733200	T-CELL.3	BLUEPRINT
monocyte-Healthy-EGAF00000733292	MONOCYTE.8	BLUEPRINT
CD4-positive_alpha-beta_T_cell-NA-EGAF00000733302	T-CELL.4	BLUEPRINT
mature_eosinophil-NA-EGAF00000733322	EOSINOPHIL.1	BLUEPRINT
inflammatory_macrophage-NA-EGAF00000733342	MACROPHAGE.12	BLUEPRINT
macrophage-NA-EGAF00000733372	MACROPHAGE.13	BLUEPRINT
central_memory_CD4-positive_alpha-beta_T_cell-NA-EGAF00000733384	T-CELL.5	BLUEPRINT
CD4-positive_alpha-beta_T_cell-NA-EGAF00000733387	T-CELL.6	BLUEPRINT
CD4-positive_alpha-beta_T_cell-NA-EGAF00000733419	T-CELL.7	BLUEPRINT
inflammatory_macrophage-NA-EGAF00000733434	MACROPHAGE.14	BLUEPRINT
macrophage-NA-EGAF00000733482	MACROPHAGE.15	BLUEPRINT
endothelial_cell_of_umbilical_vein_(proliferating)-NA-EGAF00000733487	ENDOTHELIAL.23	BLUEPRINT
CD8-positive_alpha-beta_T_cell-NA-EGAF00000733516	T-CELL.8	BLUEPRINT
endothelial_cell_of_umbilical_vein_(resting)-NA-EGAF00000733536	ENDOTHELIAL.24	BLUEPRINT
CD8-positive_alpha-beta_T_cell-NA-EGAF00000733565	T-CELL.9	BLUEPRINT
macrophage-NA-EGAF00000733593	MACROPHAGE.16	BLUEPRINT
endothelial_cell_of_umbilical_vein_(proliferating)-NA-EGAF00000733602	ENDOTHELIAL.25	BLUEPRINT
endothelial_cell_of_umbilical_vein_(proliferating)-NA-EGAF00000866443	ENDOTHELIAL.26	BLUEPRINT
endothelial_cell_of_umbilical_vein_(proliferating)-NA-EGAF00000866446	ENDOTHELIAL.27	BLUEPRINT
CD34-negative_CD41-positive_CD42-positive_megakaryocyte_cell-NA-EGAF00000866451	MEGAKARYOCYTE.1	BLUEPRINT
adult_endothelial_progenitor_cell-NA-EGAF00000866508	ENDOTHELIAL.28	BLUEPRINT
macrophage-NA-EGAF00000866551	MACROPHAGE.17	BLUEPRINT
CD4-positive_alpha-beta_T_cell-NA-EGAF00000866568	T-CELL.10	BLUEPRINT
mature_eosinophil-NA-EGAF00000866581	EOSINOPHIL.2	BLUEPRINT
CD14-positive_CD16-negative_classical_monocyte-NA-EGAF00000866711	MONOCYTE.9	BLUEPRINT
mature_neutrophil-NA-EGAF00000866721	NEUTROPHIL.7	BLUEPRINT
CD14-positive_CD16-negative_classical_monocyte-NA-EGAF00000866742	MONOCYTE.10	BLUEPRINT
CD4-positive_alpha-beta_T_cell-NA-EGAF00000866752	T-CELL.11	BLUEPRINT
macrophage-NA-EGAF00000866760	MACROPHAGE.18	BLUEPRINT
erythroblast-NA-EGAF00000866763	ERYTHROBLAST.2	BLUEPRINT
endothelial_cell_of_umbilical_vein_(resting)-NA-EGAF00000866779	ENDOTHELIAL.29	BLUEPRINT
endothelial_cell_of_umbilical_vein_(resting)-NA-EGAF00000866793	ENDOTHELIAL.30	BLUEPRINT
erythroblast-NA-EGAF00000866802	ERYTHROBLAST.3	BLUEPRINT
CD14-positive_CD16-negative_classical_monocyte-NA-EGAF00000866808	MONOCYTE.11	BLUEPRINT
CD14-positive_CD16-negative_classical_monocyte-NA-EGAF00000866810	MONOCYTE.12	BLUEPRINT
CD4-positive_alpha-beta_T_cell-NA-EGAF00000866811	T-CELL.12	BLUEPRINT
alternatively_activated_macrophage-NA-EGAF00000866819	MACROPHAGE.19	BLUEPRINT
naive_B_cell-Healthy-EGAF00000866834	B-CELL.1	BLUEPRINT
plasma_cell-Healthy-EGAF00000866838	B-CELL.2	BLUEPRINT
germinal_center_B_cell-Healthy-EGAF00000866841	B-CELL.3	BLUEPRINT
CD14-positive_CD16-negative_classical_monocyte-NA-EGAF00000866852	MONOCYTE.13	BLUEPRINT
CD14-positive_CD16-negative_classical_monocyte-NA-EGAF00000866883	MONOCYTE.14	BLUEPRINT
effector_memory_CD8-positive_alpha-beta_T_cell-NA-EGAF00000866905	T-CELL.13	BLUEPRINT
CD8-positive_alpha-beta_T_cell-NA-EGAF00000866913	T-CELL.14	BLUEPRINT
macrophage-NA-EGAF00000866915	MACROPHAGE.20	BLUEPRINT
monocyte-Healthy-EGAF00000866945	MONOCYTE.15	BLUEPRINT
naive_B_cell-Healthy-EGAF00000866962	B-CELL.4	BLUEPRINT
mature_neutrophil-Healthy-EGAF00000866967	NEUTROPHIL.8	BLUEPRINT
mature_neutrophil-Healthy-EGAF00000866970	NEUTROPHIL.9	BLUEPRINT
mature_neutrophil-Healthy-EGAF00000866971	NEUTROPHIL.10	BLUEPRINT
mature_neutrophil-Healthy-EGAF00000866976	NEUTROPHIL.11	BLUEPRINT
mature_neutrophil-Healthy-EGAF00000866978	NEUTROPHIL.12	BLUEPRINT
mature_neutrophil-Healthy-EGAF00000866983	NEUTROPHIL.13	BLUEPRINT
inflammatory_macrophage-NA-EGAF00000867240	MACROPHAGE.25	BLUEPRINT
plasma_cell-Healthy-EGAF00000867283	B-CELL.5	BLUEPRINT
macrophage-Healthy-EGAF00000867353	MACROPHAGE.26	BLUEPRINT
naive_B_cell-Healthy-EGAF00000867374	B-CELL.6	BLUEPRINT
mature_neutrophil-Healthy-EGAF00000867379	NEUTROPHIL.14	BLUEPRINT
inflammatory_macrophage-NA-EGAF00000867407	MACROPHAGE.27	BLUEPRINT
macrophage-NA-EGAF00000867413	MACROPHAGE.28	BLUEPRINT
monocyte-Healthy-EGAF00001236353	MONOCYTE.17	BLUEPRINT
monocyte---EGAF00001236367	MONOCYTE.18	BLUEPRINT
macrophage-Healthy-EGAF00001236397	MACROPHAGE.29	BLUEPRINT
monocyte---EGAF00001236398	MONOCYTE.19	BLUEPRINT
effector_memory_CD8-positive_alpha-beta_T_cell-NA-EGAF00001236491	T-CELL.15	BLUEPRINT
alternatively_activated_macrophage-NA-EGAF00001236511	MACROPHAGE.30	BLUEPRINT
CD34-negative_CD41-positive_CD42-positive_megakaryocyte_cell-NA-EGAF00001236541	MEGAKARYOCYTE.2	BLUEPRINT
unswitched_memory_B_cell-Healthy-EGAF00001236678	B-CELL.7	BLUEPRINT
plasma_cell-Healthy-EGAF00001236681	B-CELL.8	BLUEPRINT
monocyte---EGAF00001236725	MONOCYTE.23	BLUEPRINT
monocyte---EGAF00001236766	MONOCYTE.24	BLUEPRINT
monocyte---EGAF00001236814	MONOCYTE.25	BLUEPRINT
monocyte-Healthy-EGAF00001236823	MONOCYTE.26	BLUEPRINT
monocyte---EGAF00001236832	MONOCYTE.27	BLUEPRINT
alternatively_activated_macrophage-NA-EGAF00001236833	MACROPHAGE.31	BLUEPRINT
monocyte-Healthy-EGAF00001236880	MONOCYTE.28	BLUEPRINT
monocyte---EGAF00001236902	MONOCYTE.29	BLUEPRINT
monocyte---EGAF00001237010	MONOCYTE.30	BLUEPRINT
monocyte---EGAF00001237090	MONOCYTE.32	BLUEPRINT
monocyte---EGAF00001237096	MONOCYTE.33	BLUEPRINT
monocyte---EGAF00001237267	MONOCYTE.34	BLUEPRINT
CD4-positive_alpha-beta_T_cell-NA-EGAF00001237268	T-CELL.16	BLUEPRINT
CD8-positive_alpha-beta_T_cell-NA-EGAF00001237270	T-CELL.17	BLUEPRINT
CD38-negative_naive_B_cell-NA-EGAF00001237276	B-CELL.9	BLUEPRINT
naive_B_cell-Healthy-EGAF00001237304	B-CELL.10	BLUEPRINT
CD14-positive_CD16-negative_classical_monocyte-NA-EGAF00001237307	MONOCYTE.35	BLUEPRINT
effector_memory_CD4-positive_alpha-beta_T_cell-NA-EGAF00001237348	T-CELL.18	BLUEPRINT
monocyte-Healthy-EGAF00001237351	MONOCYTE.36	BLUEPRINT
CD38-negative_naive_B_cell-NA-EGAF00001237366	B-CELL.11	BLUEPRINT
mature_neutrophil-NA-EGAF00001237386	NEUTROPHIL.15	BLUEPRINT
mature_neutrophil-Healthy-EGAF00001237398	NEUTROPHIL.16	BLUEPRINT
mature_neutrophil-NA-EGAF00001237399	NEUTROPHIL.17	BLUEPRINT
naive_B_cell-Healthy-EGAF00001237425	B-CELL.12	BLUEPRINT
germinal_center_B_cell-Healthy-EGAF00001237427	B-CELL.13	BLUEPRINT
naive_B_cell-Healthy-EGAF00001237432	B-CELL.14	BLUEPRINT
CD38-negative_naive_B_cell-NA-EGAF00001237444	B-CELL.15	BLUEPRINT
CD14-positive_CD16-negative_classical_monocyte-NA-EGAF00001237445	MONOCYTE.37	BLUEPRINT
mature_neutrophil-NA-EGAF00001237452	NEUTROPHIL.18	BLUEPRINT
naive_B_cell-Healthy-EGAF00001237480	B-CELL.16	BLUEPRINT
central_memory_CD8-positive_alpha-beta_T_cell-NA-EGAF00001237491	T-CELL.19	BLUEPRINT
inflammatory_macrophage-NA-EGAF00001237500	MACROPHAGE.32	BLUEPRINT
macrophage-NA-EGAF00001237503	MACROPHAGE.33	BLUEPRINT
class_switched_memory_B_cell-Healthy-EGAF00001237538	B-CELL.17	BLUEPRINT
CD38-negative_naive_B_cell-NA-EGAF00001237543	B-CELL.18	BLUEPRINT
monocyte---EGAF00001237547	MONOCYTE.40	BLUEPRINT
mature_neutrophil-NA-EGAF00001237551	NEUTROPHIL.19	BLUEPRINT
mature_neutrophil-NA-EGAF00001237555	NEUTROPHIL.20	BLUEPRINT
mature_neutrophil-NA-EGAF00001237557	NEUTROPHIL.21	BLUEPRINT
class_switched_memory_B_cell-NA-EGAF00001237569	B-CELL.19	BLUEPRINT
class_switched_memory_B_cell-Healthy-EGAF00001237617	B-CELL.20	BLUEPRINT
CD14-positive_CD16-negative_classical_monocyte-NA-EGAF00001237650	MONOCYTE.42	BLUEPRINT
CD38-negative_naive_B_cell-NA-EGAF00001237658	B-CELL.21	BLUEPRINT
inflammatory_macrophage-NA-EGAF00001237663	MACROPHAGE.34	BLUEPRINT
mature_neutrophil-Healthy-EGAF00001237667	NEUTROPHIL.22	BLUEPRINT
monocyte---EGAF00001237696	MONOCYTE.43	BLUEPRINT
central_memory_CD4-positive_alpha-beta_T_cell-NA-EGAF00001237703	T-CELL.20	BLUEPRINT
CD4-positive_alpha-beta_T_cell-NA-EGAF00001237715	T-CELL.21	BLUEPRINT
CD14-positive_CD16-negative_classical_monocyte-NA-EGAF00001237723	MONOCYTE.44	BLUEPRINT
CD4-positive_alpha-beta_T_cell-NA-EGAF00001237724	T-CELL.22	BLUEPRINT
adult_endothelial_progenitor_cell-NA-EGAF00001237755	ENDOTHELIAL.31	BLUEPRINT
mature_neutrophil-NA-EGAF00001237759	NEUTROPHIL.23	BLUEPRINT
CD38-negative_naive_B_cell-NA-EGAF00001237797	B-CELL.22	BLUEPRINT
mature_neutrophil-NA-EGAF00001334828	NEUTROPHIL.24	BLUEPRINT
mature_neutrophil-NA-EGAF00001335739	NEUTROPHIL.25	BLUEPRINT
mature_neutrophil-NA-EGAF00001335741	NEUTROPHIL.26	BLUEPRINT
mature_neutrophil-NA-EGAF00001335742	NEUTROPHIL.27	BLUEPRINT
mature_neutrophil-NA-EGAF00001335743	NEUTROPHIL.28	BLUEPRINT
mature_neutrophil-NA-EGAF00001335744	NEUTROPHIL.29	BLUEPRINT
mature_neutrophil-NA-EGAF00001335745	NEUTROPHIL.30	BLUEPRINT
mature_neutrophil-NA-EGAF00001335746	NEUTROPHIL.31	BLUEPRINT
mature_neutrophil-NA-EGAF00001335747	NEUTROPHIL.32	BLUEPRINT
mature_neutrophil-NA-EGAF00001335748	NEUTROPHIL.33	BLUEPRINT
mature_neutrophil-NA-EGAF00001335749	NEUTROPHIL.34	BLUEPRINT
mature_neutrophil-NA-EGAF00001335750	NEUTROPHIL.35	BLUEPRINT
mature_neutrophil-NA-EGAF00001335751	NEUTROPHIL.36	BLUEPRINT
mature_neutrophil-NA-EGAF00001335752	NEUTROPHIL.37	BLUEPRINT
mature_neutrophil-NA-EGAF00001335753	NEUTROPHIL.38	BLUEPRINT
mature_neutrophil-NA-EGAF00001335754	NEUTROPHIL.39	BLUEPRINT
mature_neutrophil-NA-EGAF00001335755	NEUTROPHIL.40	BLUEPRINT
mature_neutrophil-NA-EGAF00001335757	NEUTROPHIL.41	BLUEPRINT
mature_neutrophil-NA-EGAF00001335758	NEUTROPHIL.42	BLUEPRINT
mature_neutrophil-NA-EGAF00001335760	NEUTROPHIL.43	BLUEPRINT
mature_neutrophil-NA-EGAF00001335761	NEUTROPHIL.44	BLUEPRINT
mature_neutrophil-NA-EGAF00001335762	NEUTROPHIL.45	BLUEPRINT
mature_neutrophil-NA-EGAF00001335763	NEUTROPHIL.46	BLUEPRINT
mature_neutrophil-NA-EGAF00001335764	NEUTROPHIL.47	BLUEPRINT
mature_neutrophil-NA-EGAF00001335765	NEUTROPHIL.48	BLUEPRINT
mature_neutrophil-NA-EGAF00001335766	NEUTROPHIL.49	BLUEPRINT
mature_neutrophil-NA-EGAF00001335767	NEUTROPHIL.50	BLUEPRINT
mature_neutrophil-NA-EGAF00001335768	NEUTROPHIL.51	BLUEPRINT
mature_neutrophil-NA-EGAF00001335769	NEUTROPHIL.52	BLUEPRINT
mature_neutrophil-NA-EGAF00001335770	NEUTROPHIL.53	BLUEPRINT
mature_neutrophil-NA-EGAF00001335771	NEUTROPHIL.54	BLUEPRINT
mature_neutrophil-NA-EGAF00001335772	NEUTROPHIL.55	BLUEPRINT
mature_neutrophil-NA-EGAF00001335773	NEUTROPHIL.56	BLUEPRINT
mature_neutrophil-NA-EGAF00001335774	NEUTROPHIL.57	BLUEPRINT
mature_neutrophil-NA-EGAF00001335775	NEUTROPHIL.58	BLUEPRINT
mature_neutrophil-NA-EGAF00001335776	NEUTROPHIL.59	BLUEPRINT
mature_neutrophil-NA-EGAF00001335777	NEUTROPHIL.60	BLUEPRINT
mature_neutrophil-NA-EGAF00001335778	NEUTROPHIL.61	BLUEPRINT
mature_neutrophil-NA-EGAF00001335779	NEUTROPHIL.62	BLUEPRINT
mature_neutrophil-NA-EGAF00001335780	NEUTROPHIL.63	BLUEPRINT
mature_neutrophil-NA-EGAF00001335782	NEUTROPHIL.64	BLUEPRINT
mature_neutrophil-NA-EGAF00001335783	NEUTROPHIL.65	BLUEPRINT
mature_neutrophil-NA-EGAF00001335784	NEUTROPHIL.66	BLUEPRINT
mature_neutrophil-NA-EGAF00001335785	NEUTROPHIL.67	BLUEPRINT
mature_neutrophil-NA-EGAF00001335786	NEUTROPHIL.68	BLUEPRINT
mature_neutrophil-NA-EGAF00001335787	NEUTROPHIL.69	BLUEPRINT
mature_neutrophil-NA-EGAF00001335788	NEUTROPHIL.70	BLUEPRINT
mature_neutrophil-NA-EGAF00001335789	NEUTROPHIL.71	BLUEPRINT
mature_neutrophil-NA-EGAF00001335790	NEUTROPHIL.72	BLUEPRINT
mature_neutrophil-NA-EGAF00001335791	NEUTROPHIL.73	BLUEPRINT
mature_neutrophil-NA-EGAF00001335792	NEUTROPHIL.74	BLUEPRINT
mature_neutrophil-NA-EGAF00001335793	NEUTROPHIL.75	BLUEPRINT
mature_neutrophil-NA-EGAF00001335794	NEUTROPHIL.76	BLUEPRINT
mature_neutrophil-NA-EGAF00001335795	NEUTROPHIL.77	BLUEPRINT
mature_neutrophil-NA-EGAF00001335796	NEUTROPHIL.78	BLUEPRINT
mature_neutrophil-NA-EGAF00001335797	NEUTROPHIL.79	BLUEPRINT
mature_neutrophil-NA-EGAF00001335798	NEUTROPHIL.80	BLUEPRINT
mature_neutrophil-NA-EGAF00001335799	NEUTROPHIL.81	BLUEPRINT
mature_neutrophil-NA-EGAF00001335801	NEUTROPHIL.82	BLUEPRINT
mature_neutrophil-NA-EGAF00001335802	NEUTROPHIL.83	BLUEPRINT
mature_neutrophil-NA-EGAF00001335803	NEUTROPHIL.84	BLUEPRINT
mature_neutrophil-NA-EGAF00001335804	NEUTROPHIL.85	BLUEPRINT
mature_neutrophil-NA-EGAF00001335805	NEUTROPHIL.86	BLUEPRINT
mature_neutrophil-NA-EGAF00001335806	NEUTROPHIL.87	BLUEPRINT
mature_neutrophil-NA-EGAF00001335807	NEUTROPHIL.88	BLUEPRINT
mature_neutrophil-NA-EGAF00001335808	NEUTROPHIL.89	BLUEPRINT
mature_neutrophil-NA-EGAF00001335809	NEUTROPHIL.90	BLUEPRINT
mature_neutrophil-NA-EGAF00001335810	NEUTROPHIL.91	BLUEPRINT
mature_neutrophil-NA-EGAF00001335811	NEUTROPHIL.92	BLUEPRINT
mature_neutrophil-NA-EGAF00001335812	NEUTROPHIL.93	BLUEPRINT
mature_neutrophil-NA-EGAF00001335813	NEUTROPHIL.94	BLUEPRINT
mature_neutrophil-NA-EGAF00001335814	NEUTROPHIL.95	BLUEPRINT
mature_neutrophil-NA-EGAF00001335815	NEUTROPHIL.96	BLUEPRINT
mature_neutrophil-NA-EGAF00001335816	NEUTROPHIL.97	BLUEPRINT
mature_neutrophil-NA-EGAF00001335817	NEUTROPHIL.98	BLUEPRINT
mature_neutrophil-NA-EGAF00001335818	NEUTROPHIL.99	BLUEPRINT
mature_neutrophil-NA-EGAF00001335819	NEUTROPHIL.100	BLUEPRINT
mature_neutrophil-NA-EGAF00001335820	NEUTROPHIL.101	BLUEPRINT
mature_neutrophil-NA-EGAF00001335821	NEUTROPHIL.102	BLUEPRINT
mature_neutrophil-NA-EGAF00001335822	NEUTROPHIL.103	BLUEPRINT
mature_neutrophil-NA-EGAF00001335823	NEUTROPHIL.104	BLUEPRINT
mature_neutrophil-NA-EGAF00001335825	NEUTROPHIL.105	BLUEPRINT
mature_neutrophil-NA-EGAF00001335826	NEUTROPHIL.106	BLUEPRINT
mature_neutrophil-NA-EGAF00001335827	NEUTROPHIL.107	BLUEPRINT
mature_neutrophil-NA-EGAF00001335828	NEUTROPHIL.108	BLUEPRINT
mature_neutrophil-NA-EGAF00001335832	NEUTROPHIL.109	BLUEPRINT
mature_neutrophil-NA-EGAF00001335883	NEUTROPHIL.110	BLUEPRINT
mature_neutrophil-NA-EGAF00001335884	NEUTROPHIL.111	BLUEPRINT
mature_neutrophil-NA-EGAF00001335885	NEUTROPHIL.112	BLUEPRINT
mature_neutrophil-NA-EGAF00001335886	NEUTROPHIL.113	BLUEPRINT
mature_neutrophil-NA-EGAF00001335887	NEUTROPHIL.114	BLUEPRINT
mature_neutrophil-NA-EGAF00001335888	NEUTROPHIL.115	BLUEPRINT
mature_neutrophil-NA-EGAF00001335889	NEUTROPHIL.116	BLUEPRINT
mature_neutrophil-NA-EGAF00001335890	NEUTROPHIL.117	BLUEPRINT
mature_neutrophil-NA-EGAF00001335891	NEUTROPHIL.118	BLUEPRINT
mature_neutrophil-NA-EGAF00001335892	NEUTROPHIL.119	BLUEPRINT
mature_neutrophil-NA-EGAF00001335893	NEUTROPHIL.120	BLUEPRINT
mature_neutrophil-NA-EGAF00001335894	NEUTROPHIL.121	BLUEPRINT
mature_neutrophil-NA-EGAF00001335895	NEUTROPHIL.122	BLUEPRINT
mature_neutrophil-NA-EGAF00001335896	NEUTROPHIL.123	BLUEPRINT
mature_neutrophil-NA-EGAF00001335897	NEUTROPHIL.124	BLUEPRINT
mature_neutrophil-NA-EGAF00001335898	NEUTROPHIL.125	BLUEPRINT
mature_neutrophil-NA-EGAF00001335899	NEUTROPHIL.126	BLUEPRINT
mature_neutrophil-NA-EGAF00001335900	NEUTROPHIL.127	BLUEPRINT
mature_neutrophil-NA-EGAF00001335901	NEUTROPHIL.128	BLUEPRINT
mature_neutrophil-NA-EGAF00001335902	NEUTROPHIL.129	BLUEPRINT
mature_neutrophil-NA-EGAF00001335903	NEUTROPHIL.130	BLUEPRINT
mature_neutrophil-NA-EGAF00001335904	NEUTROPHIL.131	BLUEPRINT
mature_neutrophil-NA-EGAF00001335905	NEUTROPHIL.132	BLUEPRINT
mature_neutrophil-NA-EGAF00001335906	NEUTROPHIL.133	BLUEPRINT
mature_neutrophil-NA-EGAF00001335907	NEUTROPHIL.134	BLUEPRINT
mature_neutrophil-NA-EGAF00001335908	NEUTROPHIL.135	BLUEPRINT
mature_neutrophil-NA-EGAF00001335909	NEUTROPHIL.136	BLUEPRINT
mature_neutrophil-NA-EGAF00001335910	NEUTROPHIL.137	BLUEPRINT
mature_neutrophil-NA-EGAF00001335912	NEUTROPHIL.138	BLUEPRINT
mature_neutrophil-NA-EGAF00001335913	NEUTROPHIL.139	BLUEPRINT
mature_neutrophil-NA-EGAF00001335914	NEUTROPHIL.140	BLUEPRINT
mature_neutrophil-NA-EGAF00001335915	NEUTROPHIL.141	BLUEPRINT
memory_B_cell-NA-EGAF00001398522	B-CELL.23	BLUEPRINT
effector_memory_CD8-positive_alpha-beta_T_cell_terminally_differentiated-NA-EGAF00001398523	T-CELL.23	BLUEPRINT
regulatory_T_cell-NA-EGAF00001398536	T-CELL.24	BLUEPRINT
central_memory_CD4-positive_alpha-beta_T_cell-NA-EGAF00001398549	T-CELL.25	BLUEPRINT
regulatory_T_cell-NA-EGAF00001398568	T-CELL.26	BLUEPRINT
memory_B_cell-NA-EGAF00001398569	B-CELL.24	BLUEPRINT
CD38-negative_naive_B_cell-NA-EGAF00001398571	B-CELL.25	BLUEPRINT
effector_memory_CD4-positive_alpha-beta_T_cell-NA-EGAF00001398573	T-CELL.27	BLUEPRINT
central_memory_CD8-positive_alpha-beta_T_cell-NA-EGAF00001398593	T-CELL.28	BLUEPRINT
class_switched_memory_B_cell-NA-EGAF00001398602	B-CELL.26	BLUEPRINT
mature_eosinophil-NA-EGAF00000866489	EOSINOPHIL.3	BLUEPRINT
inflammatory_macrophage-NA-EGAF00000866756	MACROPHAGE.35	BLUEPRINT
CD8-positive_alpha-beta_T_cell-NA-EGAF00000866784	T-CELL.29	BLUEPRINT
CD4-positive_alpha-beta_T_cell-NA-EGAF00000866896	T-CELL.30	BLUEPRINT
effector_memory_CD8-positive_alpha-beta_T_cell-NA-EGAF00000866912	T-CELL.31	BLUEPRINT
CD8-positive_alpha-beta_T_cell-NA-EGAF00000867187	T-CELL.32	BLUEPRINT
macrophage-NA-EGAF00000867243	MACROPHAGE.36	BLUEPRINT
alternatively_activated_macrophage-NA-EGAF00001236735	MACROPHAGE.37	BLUEPRINT
CD34-negative_CD41-positive_CD42-positive_megakaryocyte_cell-NA-EGAF00001236997	MEGAKARYOCYTE.3	BLUEPRINT
macrophage-NA-EGAF00001237295	MACROPHAGE.38	BLUEPRINT
mature_neutrophil-Healthy-EGAF00001237501	NEUTROPHIL.142	BLUEPRINT
CD14-positive_CD16-negative_classical_monocyte-NA-EGAF00000284248	MONOCYTE.46	BLUEPRINT
CD4-positive_alpha-beta_T_cell-NA-EGAF00000521698	T-CELL.33	BLUEPRINT
CD4-positive_alpha-beta_T_cell-NA-EGAF00000521712	T-CELL.34	BLUEPRINT
inflammatory_macrophage-NA-EGAF00000521772	MACROPHAGE.39	BLUEPRINT
breast_epithelium.ENCFF133DTX.H3K4me3.hg19	BREAST-EPITHELIUM	ENCODE3
breast_epithelium.ENCFF331GCD.H3K4me3.hg19	BREAST-EPITHELIUM.1	ENCODE3
breast_epithelium.ENCFF383FTC.H3K4me3.hg19	BREAST-EPITHELIUM.2	ENCODE3
breast_epithelium.ENCFF639AKR.H3K4me3.hg19	BREAST-EPITHELIUM.3	ENCODE3
breast_epithelium.ENCFF647UET.H3K4me3.hg19	BREAST-EPITHELIUM.4	ENCODE3
breast_epithelium.ENCFF707YHV.H3K4me3.hg19	BREAST-EPITHELIUM.5	ENCODE3
breast_epithelium.ENCFF859QDR.H3K4me3.hg19	BREAST-EPITHELIUM.6	ENCODE3
breast_epithelium.ENCFF975JFZ.H3K4me3.hg19	BREAST-EPITHELIUM.7	ENCODE3
esophagus_squamous_epithelium.ENCFF170CQY.H3K4me3.hg19	ESOPHAGUS-EPITHELIUM	ENCODE3
esophagus_squamous_epithelium.ENCFF177EFG.H3K4me3.hg19	ESOPHAGUS-EPITHELIUM.1	ENCODE3
esophagus_squamous_epithelium.ENCFF257ZIA.H3K4me3.hg19	ESOPHAGUS-EPITHELIUM.2	ENCODE3
esophagus_squamous_epithelium.ENCFF298ZCR.H3K4me3.hg19	ESOPHAGUS-EPITHELIUM.3	ENCODE3
esophagus_squamous_epithelium.ENCFF307OQI.H3K4me3.hg19	ESOPHAGUS-EPITHELIUM.4	ENCODE3
esophagus_squamous_epithelium.ENCFF385HLR.H3K4me3.hg19	ESOPHAGUS-EPITHELIUM.5	ENCODE3
esophagus_squamous_epithelium.ENCFF518TFW.H3K4me3.hg19	ESOPHAGUS-EPITHELIUM.6	ENCODE3
esophagus_squamous_epithelium.ENCFF578GUI.H3K4me3.hg19	ESOPHAGUS-EPITHELIUM.7	ENCODE3
esophagus_squamous_epithelium.ENCFF725EEA.H3K4me3.hg19	ESOPHAGUS-EPITHELIUM.8	ENCODE3
esophagus_squamous_epithelium.ENCFF997ZWF.H3K4me3.hg19	ESOPHAGUS-EPITHELIUM.9	ENCODE3
gastrocnemius_medialis.ENCFF018UTN.H3K4me3.hg19	MUSCLE	ENCODE3
gastrocnemius_medialis.ENCFF110ZHA.H3K4me3.hg19	MUSCLE.1	ENCODE3
gastrocnemius_medialis.ENCFF135DAC.H3K4me3.hg19	MUSCLE.2	ENCODE3
gastrocnemius_medialis.ENCFF284UTI.H3K4me3.hg19	MUSCLE.3	ENCODE3
gastrocnemius_medialis.ENCFF320ABP.H3K4me3.hg19	MUSCLE.4	ENCODE3
gastrocnemius_medialis.ENCFF600FAR.H3K4me3.hg19	MUSCLE.5	ENCODE3
gastrocnemius_medialis.ENCFF614BWS.H3K4me3.hg19	MUSCLE.6	ENCODE3
gastrocnemius_medialis.ENCFF682GSA.H3K4me3.hg19	MUSCLE.7	ENCODE3
gastrocnemius_medialis.ENCFF756NJP.H3K4me3.hg19	MUSCLE.8	ENCODE3
gastrocnemius_medialis.ENCFF774PSP.H3K4me3.hg19	MUSCLE.9	ENCODE3
gastrocnemius_medialis.ENCFF784URR.H3K4me3.hg19	MUSCLE.10	ENCODE3
gastrocnemius_medialis.ENCFF911QNY.H3K4me3.hg19	MUSCLE.11	ENCODE3
gastrocnemius_medialis.ENCFF995DBS.H3K4me3.hg19	MUSCLE.12	ENCODE3
heart_left_ventricle.ENCFF073EMB.H3K4me3.hg19	HEART	ENCODE3
heart_left_ventricle.ENCFF482FRC.H3K4me3.hg19	HEART.1	ENCODE3
heart_left_ventricle.ENCFF765ZUI.H3K4me3.hg19	HEART.2	ENCODE3
heart_left_ventricle.ENCFF813MFQ.H3K4me3.hg19	HEART.3	ENCODE3
right_atrium_auricular_region.ENCFF140GTT.H3K4me3.hg19	HEART.4	ENCODE3
right_atrium_auricular_region.ENCFF443YAN.H3K4me3.hg19	HEART.5	ENCODE3
right_atrium_auricular_region.ENCFF789JVI.H3K4me3.hg19	HEART.6	ENCODE3
right_atrium_auricular_region.ENCFF789MER.H3K4me3.hg19	HEART.7	ENCODE3
right_atrium_auricular_region.ENCFF790ABV.H3K4me3.hg19	HEART.8	ENCODE3
right_atrium_auricular_region.ENCFF945SBT.H3K4me3.hg19	HEART.9	ENCODE3
right_lobe_of_liver.ENCFF058AEQ.H3K4me3.hg19	LIVER	ENCODE3
right_lobe_of_liver.ENCFF549DFH.H3K4me3.hg19	LIVER.1	ENCODE3
right_lobe_of_liver.ENCFF566UVE.H3K4me3.hg19	LIVER.2	ENCODE3
right_lobe_of_liver.ENCFF831CUZ.H3K4me3.hg19	LIVER.3	ENCODE3
tibial_nerve.ENCFF006TKP.H3K4me3.hg19	NERVE	ENCODE3
tibial_nerve.ENCFF146RRF.H3K4me3.hg19	NERVE.1	ENCODE3
tibial_nerve.ENCFF251JGN.H3K4me3.hg19	NERVE.2	ENCODE3
tibial_nerve.ENCFF545DQP.H3K4me3.hg19	NERVE.3	ENCODE3
tibial_nerve.ENCFF566KKW.H3K4me3.hg19	NERVE.4	ENCODE3
tibial_nerve.ENCFF575JJC.H3K4me3.hg19	NERVE.5	ENCODE3
tibial_nerve.ENCFF652VXN.H3K4me3.hg19	NERVE.6	ENCODE3
tibial_nerve.ENCFF747NJD.H3K4me3.hg19	NERVE.7	ENCODE3
upper_lobe_of_left_lung.ENCFF065FAE.H3K4me3.hg19	LUNG	ENCODE3
upper_lobe_of_left_lung.ENCFF756NVQ.H3K4me3.hg19	LUNG.1	ENCODE3
upper_lobe_of_left_lung.ENCFF818GHK.H3K4me3.hg19	LUNG.2	ENCODE3
upper_lobe_of_left_lung.ENCFF821JCA.H3K4me3.hg19	LUNG.3	ENCODE3
upper_lobe_of_left_lung.ENCFF898ZWG.H3K4me3.hg19	LUNG.4	ENCODE3
upper_lobe_of_left_lung.ENCFF985FUL.H3K4me3.hg19	LUNG.5	ENCODE3
BI.Adipose_Nuclei.H3K4me3.92.filt	ADIPOSE	ENCODE3
BI.Adipose_Nuclei.H3K4me3.94.filt	ADIPOSE.1	ENCODE3
BI.Adipose_Nuclei.H3K4me3.95.filt	ADIPOSE.2	ENCODE3
BI.Adult_Liver.H3K4me3.5.filt	LIVER.4	ENCODE3
BI.Brain_Angular_Gyrus.H3K4me3.149.filt	BRAIN	ENCODE3
BI.Brain_Anterior_Caudate.H3K4me3.149.filt	BRAIN.1	ENCODE3
BI.Brain_Cingulate_Gyrus.H3K4me3.149.filt	BRAIN.2	ENCODE3
BI.Brain_Hippocampus_Middle.H3K4me3.149.filt	BRAIN.3	ENCODE3
BI.Brain_Hippocampus_Middle.H3K4me3.150.filt	BRAIN.4	ENCODE3
BI.Brain_Inferior_Temporal_Lobe.H3K4me3.149.filt	BRAIN.5	ENCODE3
BI.CD19_Primary_Cells.H3K4me3.CD19_8_1_08.filt	B-CELL.27	ENCODE3
BI.CD3_Primary_Cells.H3K4me3.CD3_39661.filt	T-CELL.35	ENCODE3
BI.CD4+_CD25-_CD45RA+_Naive_Primary_Cells.H3K4me3.Donor_332.filt	T-CELL.36	ENCODE3
BI.CD4+_CD25-_CD45RO+_Memory_Primary_Cells.H3K4me3.Donor_332.filt	T-CELL.37	ENCODE3
BI.CD4+_CD25-_IL17-_PMA-Ionomycin_stimulated_MACS_purified_Th_Primary_Cells.H3K4me3.Donor_332.filt	T-CELL.38	ENCODE3
BI.CD4+_CD25-_IL17+_PMA-Ionomcyin_stimulated_Th17_Primary_Cells.H3K4me3.Donor_332.filt	T-CELL.39	ENCODE3
BI.CD4+_CD25-_Th_Primary_Cells.H3K4me3.Donor_332.filt	T-CELL.40	ENCODE3
BI.CD4+_CD25-_Th_Primary_Cells.H3K4me3.Donor_62.filt	T-CELL.41	ENCODE3
BI.CD4+_CD25+_CD127-_Treg_Primary_Cells.H3K4me3.Donor_332.filt	T-CELL.42	ENCODE3
BI.CD4+_CD25+_CD127-_Treg_Primary_Cells.H3K4me3.Donor_62.filt	T-CELL.43	ENCODE3
BI.CD4+_CD25int_CD127+_Tmem_Primary_Cells.H3K4me3.Donor_332.filt	T-CELL.44	ENCODE3
BI.Colonic_Mucosa.H3K4me3.32.filt	MUCOSA	ENCODE3
BI.Duodenum_Mucosa.H3K4me3.159.filt	MUCOSA.1	ENCODE3
BI.Duodenum_Mucosa.H3K4me3.61.filt	MUCOSA.2	ENCODE3
BI.Duodenum_Smooth_Muscle.H3K4me3.Donor_174_REMC_28.filt	SMOOTH_MUSCLE	ENCODE3
BI.Rectal_Mucosa.H3K4me3.29.filt	MUCOSA.3	ENCODE3
BI.Rectal_Mucosa.H3K4me3.31.filt	MUCOSA.4	ENCODE3
BI.Rectal_Smooth_Muscle.H3K4me3.30.filt	SMOOTH_MUSCLE.1	ENCODE3
BI.Skeletal_Muscle.H3K4me3.19.filt	MUSCLE.13	ENCODE3
BI.Skeletal_Muscle.H3K4me3.62.filt	MUSCLE.14	ENCODE3
BI.Skeletal_Muscle.H3K4me3.63.filt	MUSCLE.15	ENCODE3
BI.Stomach_Smooth_Muscle.H3K4me3.28.filt	SMOOTH_MUSCLE.2	ENCODE3
UCSD.Adult_Liver.H3K4me3.STL011.filt	LIVER.5	ENCODE3
UCSD.Esophagus.H3K4me3.STL003.filt	ESOPHAGUS-EPITHELIUM.10	ENCODE3
UCSD.Left_Ventricle.H3K4me3.STL003.filt	HEART.10	ENCODE3
UCSD.Right_Atrium.H3K4me3.STL003.filt	HEART.11	ENCODE3
UCSD.Right_Ventricle.H3K4me3.STL001.filt	HEART.12	ENCODE3
UCSD.Right_Ventricle.H3K4me3.STL003.filt	HEART.13	ENCODE3
UCSF-UBC.Brain_Germinal_Matrix.H3K4me3.HuFGM01.filt	BRAIN.6	ENCODE3
UCSF-UBC.Brain_Germinal_Matrix.H3K4me3.HuFGM02.filt	BRAIN.7	ENCODE3
UCSF-UBC.CD8_Naive_Primary_Cells.H3K4me3.TC010.filt	T-CELL.45	ENCODE3
UW.CD3_Primary_Cells.H3K4me3.RO_01701.Histone.DS21703.filt	T-CELL.46	ENCODE3
UW.CD4_Primary_Cells.H3K4me3.RO_01679.Histone.DS21776.filt	T-CELL.47	ENCODE3
